# Inheritance of DNA methylation differences in the mangrove Rhizophora mangle

**DOI:** 10.1101/2020.10.24.353482

**Authors:** Jeannie Mounger, M. Teresa Boquete, Marc W. Schmid, Renan Granado, Marta H. Robertson, Sandy A. Voors, Kristen L. Langanke, Mariano Alvarez, Cornelis A.M. Wagemaker, Aaron W. Schrey, Gordon Fox, David B. Lewis, Catarina Fonseca Lira, Christina L. Richards

**Author notes:** shared first author (Jeannie Mounger, M. Teresa Boquete, Marc W. Schmid).

## Abstract

The capacity to respond to environmental challenges ultimately relies on phenotypic variation which manifests from complex interactions of genetic and non-genetic mechanisms through development. While we know something about genetic variation and structure of many species of conservation importance, we know very little about the non-genetic contributions to variation. *Rhizophora mangle* is a foundation species that occurs in coastal estuarine habitats throughout the neotropics where it provides critical ecosystem functions, and is potentially threatened by climate change. Several studies have documented landscape level patterns of genetic variation in this species, but we know virtually nothing about the inheritance of non-genetic variation. To assess one type of non-genetic variation, we examined the patterns of DNA sequence and DNA methylation in maternal plants and offspring from natural populations of *R. mangle* from the Gulf Coast of Florida. We used a reduced representation bisulfite sequencing approach (epi-genotyping by sequencing or epiGBS) to address the following questions: a) What are the levels of genetic and epigenetic diversity in natural populations of *R. mangle*? b) How are genetic and epigenetic variation structured within and among populations? c) How faithfully is epigenetic variation inherited? We found low genetic diversity but high epigenetic diversity from natural populations of maternal plants in the field and that a large portion (up to ~25%) of epigenetic differences among offspring grown in common garden was explained by maternal family. Therefore, epigenetic variation could be an important source of response to challenging environments in the genetically depauperate populations of this foundation species.
