## Supplementary material for "Inheritance of DNA methylation differences in the mangrove Rhizophora mangle": RM_epiGBS_SI: S1_averageAndSd.xlsx

### Sheet: aveMeth_all
Mothers	Df	SS	MS	F	P	perc_SS
Population	4	0.94	0.24	33.16	9.17591e-13	75.09
Residuals	44	0.3121	0.0071			24.91
Offspring	Df	SS	MS	F	P	perc_SS
Population	4	397.78	99.44	7.06	0.00117072	47.15
Mother	19	267.8	14.09	5.23	2.27618e-07	31.75
Residuals	66	178.01	2.7			21.1
For the offspring data, «Population» was tested against «Mother» (nested design)

### Sheet: methSd_all
Mothers	Df	SS	MS	F	P	perc_SS
Population	4	1.22	0.31	11.91	1.22082e-06	51.98
Residuals	44	1.128	0.0256			48.02
Offspring	Df	SS	MS	F	P	perc_SS
Population	4	192.39	48.1	4.74	0.0079789	37
Mother	19	192.6	10.14	4.96	5.39213e-07	37.04
Residuals	66	134.95	2.04			25.95
For the offspring data, «Population» was tested against «Mother» (nested design)

### Sheet: aveMeth_CG
Mothers	Df	SS	MS	F	P	perc_SS
Population	4	2.52	0.63	2.51	0.0551026	18.59
Residuals	44	11.01	0.25			81.41
Offspring	Df	SS	MS	F	P	perc_SS
Population	4	261.35	65.34	5.64	0.00362922	42.76
Mother	19	220.08	11.58	5.89	2.90609e-08	36.01
Residuals	66	129.78	1.97			21.23
For the offspring data, «Population» was tested against «Mother» (nested design)

### Sheet: methSd_CG
Mothers	Df	SS	MS	F	P	perc_SS
Population	4	6.59	1.65	5.63	0.000951224	33.85
Residuals	44	12.88	0.29			66.15
Offspring	Df	SS	MS	F	P	perc_SS
Population	4	11.01	2.75	1.11	0.38046	10.26
Mother	19	47.09	2.48	3.33	0.000150697	43.89
Residuals	66	49.18	0.75			45.84
For the offspring data, «Population» was tested against «Mother» (nested design)

### Sheet: aveMeth_CHG
Mothers	Df	SS	MS	F	P	perc_SS
Population	4	0.49	0.12	18.79	4.50913e-09	63.07
Residuals	44	0.288	0.0065			36.93
Offspring	Df	SS	MS	F	P	perc_SS
Population	4	291.41	72.85	6.56	0.00172002	46.07
Mother	19	211.12	11.11	5.64	6.15804e-08	33.38
Residuals	66	129.94	1.97			20.54
For the offspring data, «Population» was tested against «Mother» (nested design)

### Sheet: methSd_CHG
Mothers	Df	SS	MS	F	P	perc_SS
Population	4	0.4	0.1	10.43	4.98387e-06	48.66
Residuals	44	0.4266	0.0097			51.34
Offspring	Df	SS	MS	F	P	perc_SS
Population	4	13.85	3.46	2.05	0.127188	15.9
Mother	19	32.02	1.69	2.7	0.00153442	36.76
Residuals	66	41.23	0.62			47.34
For the offspring data, «Population» was tested against «Mother» (nested design)

### Sheet: aveMeth_CHH
Mothers	Df	SS	MS	F	P	perc_SS
Population	4	1.02	0.25	31.95	1.68272e-12	74.39
Residuals	44	0.3506	0.008			25.61
Offspring	Df	SS	MS	F	P	perc_SS
Population	4	461.75	115.44	7.31	0.000967786	47.61
Mother	19	300.06	15.79	5.01	4.5438e-07	30.94
Residuals	66	208.03	3.15			21.45
For the offspring data, «Population» was tested against «Mother» (nested design)

### Sheet: methSd_CHH
Mothers	Df	SS	MS	F	P	perc_SS
Population	4	33.01	8.25	9.34	1.48029e-05	45.93
Residuals	44	38.86	0.88			54.07
Offspring	Df	SS	MS	F	P	perc_SS
Population	4	1195.13	298.78	6.86	0.00135801	48.14
Mother	19	827.46	43.55	6.25	9.96788e-09	33.33
Residuals	66	459.87	6.97			18.52
For the offspring data, «Population» was tested against «Mother» (nested design)
