## Supplementary material for "Inheritance of DNA methylation differences in the mangrove Rhizophora mangle": RM_epiGBS_SI: S2_genesWithSelectedSNPs.csv

gene	description
GAU40942.1	hypothetical protein TSUD_348790, partial [Trifolium subterraneum]
AEA50878.1	lhy2, partial [Populus tremula]
TKS14350.1	protein LHY-like isoform X2 [Populus alba]
XP_018847863.1	PREDICTED: homeobox-leucine zipper protein ATHB-14-like isoform X2 [Juglans regia]
XP_018847862.1	PREDICTED: homeobox-leucine zipper protein ATHB-14-like isoform X1 [Juglans regia]
XP_021636517.1	LOW QUALITY PROTEIN: transcriptional corepressor SEUSS-like [Hevea brasiliensis]
XP_030502838.1	calcium-transporting ATPase 12, plasma membrane-type [Cannabis sativa]
BAF02235.1	putative protein serine/threonine phosphatase alpha, partial [Arabidopsis thaliana]
XP_020884183.1	serine/threonine-protein phosphatase BSL3 [Arabidopsis lyrata subsp. lyrata] and 1 others
NP_001184935.1	BRI1 suppressor 1 (BSU1)-like 2 [Arabidopsis thaliana] and 1 others
XP_007208428.1	serine/threonine-protein phosphatase BSL3 [Prunus persica] and 1 others
BAF00990.1	putative phosphoprotein phosphatase [Arabidopsis thaliana]
ABV91338.1	kelch repeat-containing protein /serine/threonine phosphoesterase family protein [Arabidopsis thaliana]
RID48827.1	hypothetical protein BRARA_I05309 [Brassica rapa]
XP_002889692.1	serine/threonine-protein phosphatase BSL2 [Arabidopsis lyrata subsp. lyrata] and 1 others
XP_004291538.1	PREDICTED: serine/threonine-protein phosphatase BSL3 [Fragaria vesca subsp. vesca]
NP_001189614.1	BRI1 suppressor 1 (BSU1)-like 3 [Arabidopsis thaliana] and 1 others
XP_027334334.1	LOW QUALITY PROTEIN: probable LRR receptor-like serine/threonine-protein kinase At1g05700 [Abrus precatorius]
XP_024441355.1	ABC transporter B family member 21 [Populus trichocarpa] and 2 others
XP_011016204.1	PREDICTED: ABC transporter B family member 21-like [Populus euphratica]
XP_011040312.1	PREDICTED: LOW QUALITY PROTEIN: ABC transporter B family member 21-like [Populus euphratica]
RQP00044.1	hypothetical protein POPTR_014G113200 [Populus trichocarpa]
TKS14298.1	multidrug resistant ABC transporter family protein [Populus alba]
OAY51035.1	hypothetical protein MANES_05G182900 [Manihot esculenta] and 1 others
XP_021611842.1	protein PHLOEM PROTEIN 2-LIKE A10-like [Manihot esculenta]
OAY26052.1	hypothetical protein MANES_16G017900 [Manihot esculenta]
XP_021597660.1	uncharacterized protein LOC110603962 [Manihot esculenta]
XP_021672163.1	uncharacterized protein LOC110658739 [Hevea brasiliensis]
PQM35089.1	hypothetical protein Pyn_17288 [Prunus yedoensis var. nudiflora]
XP_010045170.1	PREDICTED: serine/threonine-protein phosphatase BSL3 [Eucalyptus grandis] and 1 others
XP_027082594.1	serine/threonine-protein phosphatase BSL3 isoform X2 [Coffea arabica]
XP_027082586.1	serine/threonine-protein phosphatase BSL3 isoform X1 [Coffea arabica]
XP_027157612.1	serine/threonine-protein phosphatase BSL3 isoform X2 [Coffea eugenioides]
RXH83318.1	hypothetical protein DVH24_005571 [Malus domestica]
XP_027157608.1	serine/threonine-protein phosphatase BSL3 isoform X1 [Coffea eugenioides]
XP_027105224.1	LOW QUALITY PROTEIN: serine/threonine-protein phosphatase BSL3-like [Coffea arabica]
XP_027344256.1	serine/threonine-protein phosphatase BSL3-like [Abrus precatorius]
GER45410.1	homeodomain-like [Striga asiatica]
XP_022889296.1	uncharacterized protein LOC111404768 [Olea europaea var. sylvestris]
EEF33743.1	transcription factor, putative [Ricinus communis]
XP_015580529.1	uncharacterized protein LOC8274884, partial [Ricinus communis]
XP_021641670.1	uncharacterized protein LOC110636324 isoform X1 [Hevea brasiliensis]
XP_021641671.1	uncharacterized protein LOC110636324 isoform X2 [Hevea brasiliensis]
XP_022139239.1	probable adenylate kinase 6, chloroplastic [Momordica charantia]
XP_024461542.1	folate transporter 1, chloroplastic isoform X1 [Populus trichocarpa] and 1 others
XP_024461545.1	folate transporter 1, chloroplastic isoform X4 [Populus trichocarpa]
XP_024461544.1	folate transporter 1, chloroplastic isoform X3 [Populus trichocarpa]
XP_006447589.1	probable WRKY transcription factor 31 [Citrus clementina] and 2 others
RQO87866.1	hypothetical protein POPTR_003G053200 [Populus trichocarpa]
XP_024453314.1	uncharacterized protein LOC18096835 isoform X2 [Populus trichocarpa] and 2 others
XP_024453317.1	uncharacterized protein LOC18096835 isoform X4 [Populus trichocarpa]
XP_024453316.1	uncharacterized protein LOC18096835 isoform X3 [Populus trichocarpa]
XP_024453313.1	uncharacterized protein LOC18096835 isoform X1 [Populus trichocarpa] and 1 others
RQO87865.1	hypothetical protein POPTR_003G053200 [Populus trichocarpa]
XP_030510555.1	receptor-like protein 34 isoform X3 [Cannabis sativa]
TXG55518.1	hypothetical protein EZV62_020774 [Acer yangbiense]
RWR78557.1	putative adenylate kinase 1, chloroplastic [Cinnamomum micranthum f. kanehirae]
XP_010660954.1	PREDICTED: uncharacterized protein LOC100252575 isoform X1 [Vitis vinifera]
XP_003633834.1	PREDICTED: uncharacterized protein LOC100252575 isoform X2 [Vitis vinifera]
XP_011028280.1	PREDICTED: uncharacterized protein LOC105128361 [Populus euphratica]
XP_021690898.1	probable LRR receptor-like serine/threonine-protein kinase At1g05700 isoform X1 [Hevea brasiliensis]
XP_021629235.1	scarecrow-like protein 32 [Manihot esculenta]
OAY35547.1	hypothetical protein MANES_12G110800 [Manihot esculenta]
